# The impact of type VI secretion system, bacteriocins and antibiotics on competition amongst Soft-Rot *Enterobacteriaceae*: Regulation of carbapenem biosynthesis by iron and the transcriptional regulator Fur

**DOI:** 10.1101/497016

**Authors:** Divine Yutefar Shyntum, Ntombikayise Nkomo, Alessandro Rino Gricia, Ntwanano Luann Shigange, Daniel Bellieny-Rabelo, Lucy Novungayo Moleleki

**Affiliations:** Department of Biochemistry, Genetics and Microbiology, University of Pretoria, Lunnon Road, Pretoria, South Africa, 0028; Forestry, Agriculture and Biotechnology Institute, University of Pretoria, Lunnon Road, Pretoria, South Africa, 0028

## Abstract

Plant microbial communities’ complexity provide a rich model for investigation on biochemical and regulatory strategies involved in interbacterial competition. Within these niches, the soft rot *Enterobacteriaceae* (SRE) comprise an emerging group of plant-pathogens inflicting soft rot/black-leg diseases and causing economic losses worldwide in a variety of crops. In this report, a range of molecular and computational techniques are utilized to survey the contribution of antimicrobial factors such as bacteriocins, carbapenem antibiotic and type VI secretion system (T6SS) in interbacterial competition among plant-pathogens/endophytes using an aggressive SRE as a case study (*Pectobacterium carotovorum* subsp. *brasiliense* strain PBR1692 – *Pcb*1692). A preliminary screening using next-generation sequencing of 16S rRNA comparatively analysing healthy and diseased potato tubers, followed by *in vitro* competition assays, corroborated the aggressiveness of *Pcb*1692 against several relevant taxa sharing this niche ranging from Proteobacteria to *Firmicutes*. The results showed growth inhibition of several Proteobacteria by Pcb1692 depends either on carbapenem or pyocin production. Whereas for targeted *Firmicutes*, only pyocin seems to play a role in growth inhibition by *Pcb*1692. Further analyses elucidated that although T6SS confers no relevant advantage during *in vitro* competition, a significant attenuation in competition by the mutant strain lacking a functional T6SS was observed *in planta*. Furthermore, production of carbapenem by *Pcb*1692 was observably dependent on the presence of environmental iron and oxygen. Additionally, upon deletion of *fur, sly*A and *exp*I regulators, carbapenem production ceased, implying a complex regulatory mechanism involving these three genes. Potential Fur binding sites found upstream of *sly*A, *car*R and *exp*R in *Pectobacterium* genomes harboring carbapenem-associated genes further suggests a conserved regulatory pattern in the genus, in which carbapenem might be modulated in response to iron through the control exerted by Fur over secondary regulators. Furthermore, we unveiled the striking role played by S-pyocin in growth inhibition within the SRE group.

**Authors Summary:** For many phytopathogenic bacteria, more is known about interactions within the host and virulence factors used for host colonisation while relatively less is known about microbe-microbe interactions and factors that shape niche colonisation. The soft rot *Enterobacteriaceae* (SRE) comprise an emerging group of phytopathogens causing soft rot/black-leg diseases in a variety of crops leading to huge economic losses worldwide. In this report, a range of molecular and computational techniques are utilized to survey the contribution of antimicrobial factors such as bacteriocins, carbapenem antibiotic and type VI secretion system (T6SS) in interbacterial competition among plant-pathogens/endophytes using an aggressive SRE as a case study (*Pcb*1692). Our results show that *Pcb*1692 inhibits growth of other SRE and several potato endophytes using either the type VI secretion, carbapenem or bacteriocins. Carbapenem plays a role in both inter and intrabacterial competition *in vitro*, while the *Pcb*1692T6SS plays a role in interbacterial competition *in planta* (in potato tubers). We also demonstrate that carbapenem regulation requires the presence of environmental iron and oxygen in a complex network consisting of *Pcb*1692 Fur, SlyA, and ExpI. The presence of these gene homologs in several SREs suggests that they too can deploy similar antimicrobials to target other bacteria.
