## Supplementary material for "The impact of type VI secretion system, bacteriocins and antibiotics on competition amongst Soft-Rot *Enterobacteriaceae*: Regulation of carbapenem biosynthesis by iron and the transcriptional regulator Fur"

### Sheet: Sheet-1_Car Cluster
upstream_8	upstream_7	upstream_6	upstream_5	upstream_4	upstream_3	upstream_2	upstream_1	target	downstream_1	Strain	Species
Pribosyltran(+)	Abhydrolase_1(-)	ACR_tran(-)	na-OG_5225(-)	Alk_phosphatase(-)	na-OG_3195(-)	ABC_tran(-)	FtsX(-)	FGE-sulfatase(-)	na-OG_3761(-)	cfia1002	Pectobacterium parmentieri;
Abhydrolase_1(-)	ACR_tran(-)	PrlF_antitoxin(-)	Toxin_YhaV(-)	Alk_phosphatase(-)	na-OG_3195(-)	ABC_tran(-)	FtsX(-)	FGE-sulfatase(-)	na-OG_3761(-)	bc1	Pectobacterium carotovorum subsp. brasiliense;
Abhydrolase_1(-)	ACR_tran(-)	LysE(-)	DJ-1_PfpI+HTH_18(-)	Alk_phosphatase(-)	na-OG_3195(-)	ABC_tran(-)	FtsX(-)	FGE-sulfatase(-)	na-OG_3761(-)	ycd60	Pectobacterium carotovorum subsp. carotovorum;
Abhydrolase_1(-)	ACR_tran(-)	LysE(-)	DJ-1_PfpI+HTH_18(-)	Alk_phosphatase(-)	na-OG_3195(-)	ABC_tran(-)	FtsX(-)	FGE-sulfatase(-)	na-OG_3761(-)	ycd49	Pectobacterium carotovorum subsp. brasiliense;
Abhydrolase_1(-)	ACR_tran(-)	LysE(-)	DJ-1_PfpI+HTH_18(-)	Alk_phosphatase(-)	na-OG_3195(-)	ABC_tran(-)	FtsX(-)	FGE-sulfatase(-)	na-OG_3761(-)	ycd62	Pectobacterium carotovorum subsp. brasiliense;
na-OG_2304(-)	na-OG_5225(-)	LysE(-)	DJ-1_PfpI+HTH_18(-)	Alk_phosphatase(-)	na-OG_3195(-)	ABC_tran(-)	FtsX(-)	FGE-sulfatase(-)	na-OG_3761(-)	ycd65	Pectobacterium carotovorum subsp. brasiliense;
Abhydrolase_1(-)	ACR_tran(-)	LysE(-)	DJ-1_PfpI+HTH_18(-)	Alk_phosphatase(-)	na-OG_3195(-)	ABC_tran(-)	FtsX(-)	FGE-sulfatase(-)	na-OG_3761(-)	bcs2	Pectobacterium carotovorum subsp. carotovorum;
Pribosyltran(+)	Abhydrolase_1(-)	ACR_tran(-)	na-OG_5225(-)	Alk_phosphatase(-)	na-OG_3195(-)	ABC_tran(-)	FtsX(-)	FGE-sulfatase(-)	na-OG_3761(-)	ncppb3701	Pectobacterium wasabiae;
Abhydrolase_1(-)	ACR_tran(-)	LysE(-)	orphan-RC86_RS08390(-)	Alk_phosphatase(-)	na-OG_3195(-)	ABC_tran(-)	FtsX(-)	FGE-sulfatase(-)	na-OG_3761(-)	ycd46	Pectobacterium carotovorum subsp. carotovorum;
Abhydrolase_1(-)	ACR_tran(-)	LysE(-)	DJ-1_PfpI+HTH_18(-)	Alk_phosphatase(-)	na-OG_3195(-)	ABC_tran(-)	FtsX(-)	FGE-sulfatase(-)	na-OG_3761(-)	ycd21	Pectobacterium carotovorum subsp. brasiliense;
Pribosyltran(+)	Abhydrolase_1(-)	ACR_tran(-)	na-OG_5225(-)	Alk_phosphatase(-)	na-OG_3195(-)	ABC_tran(-)	FtsX(-)	FGE-sulfatase(-)	na-OG_3761(-)	ncppb3702	Pectobacterium wasabiae;
Pribosyltran(+)	Abhydrolase_1(-)	ACR_tran(-)	na-OG_5225(-)	Alk_phosphatase(-)	na-OG_3195(-)	ABC_tran(-)	FtsX(-)	FGE-sulfatase(-)	na-OG_3761(-)	cfbp3304	Pectobacterium wasabiae;
Pribosyltran(+)	Abhydrolase_1(-)	ACR_tran(-)	na-OG_5225(-)	Alk_phosphatase(-)	na-OG_3195(-)	ABC_tran(-)	FtsX(-)	FGE-sulfatase(-)	na-OG_3761(-)	wpp163	Pectobacterium parmentieri;
Pribosyltran(-)	Abhydrolase_1(+)	ACR_tran(+)	na-OG_5225(+)	Alk_phosphatase(+)	na-OG_3195(+)	ABC_tran(+)	FtsX(+)	FGE-sulfatase(+)	na-OG_3761(+)	rns08421a	Pectobacterium parmentieri;
Abhydrolase_1(+)	ACR_tran(+)	LysE(+)	DJ-1_PfpI+HTH_18(+)	Alk_phosphatase(+)	na-OG_3195(+)	ABC_tran(+)	FtsX(+)	FGE-sulfatase(+)	na-OG_3761(+)	cfia1009	Pectobacterium carotovorum subsp. brasiliense;
Abhydrolase_1(+)	ACR_tran(+)	LysE(+)	DJ-1_PfpI+HTH_18(+)	Alk_phosphatase(+)	na-OG_3195(+)	ABC_tran(+)	FtsX(+)	FGE-sulfatase(+)	na-OG_3761(+)	sx309	Pectobacterium carotovorum subsp. brasiliense;
Abhydrolase_1(+)	ACR_tran(+)	LysE(+)	orphan-B7L51_RS03700(+)	Alk_phosphatase(+)	na-OG_3195(+)	ABC_tran(+)	FtsX(+)	FGE-sulfatase(+)	na-OG_3761(+)	bf20	Pectobacterium carotovorum;
LacI+Peripla_BP_1(+)	DUF4096(+)	DUF1933+Asn_synthase+Asn_synthase(-)	ECH_1(-)	TauD(-)	Pro_dh(-)	na-OG_3761(-)	na-OG_3760(-)	FGE-sulfatase(-)	na-OG_3410(-)	ech1591	Dickeya chrysanthemi;
orphan-DCH3533_RS21880(+)	DUF1933+Asn_synthase+Asn_synthase(-)	ECH_1(-)	TauD(-)	Pro_dh(-)	Fer2(-)	na-OG_3761(-)	na-OG_3760(-)	FGE-sulfatase(-)	na-OG_3410(-)	ncppb3533	Dickeya chrysanthemi;
RHH_1+NikR_C(+)	Semialdhyde_dh+Semialdhyde_dhC(+)	MarC(-)	GntP_permease(+)	SKI(-)	LacI+Peripla_BP_1(+)	na-OG_3761(-)	na-OG_3760(-)	FGE-sulfatase(-)	na-OG_49(+)	ncppb402	Dickeya chrysanthemi;
LacI+Peripla_BP_1(+)	DUF1933+Asn_synthase+Asn_synthase(-)	ECH_1(-)	TauD(-)	Pro_dh(-)	Fer2(-)	na-OG_3761(-)	na-OG_3760(-)	FGE-sulfatase(-)	na-OG_49(+)	ncppb516	Dickeya chrysanthemi;
LacI+Peripla_BP_1(+)	DUF1933+Asn_synthase+Asn_synthase(-)	ECH_1(-)	TauD(-)	Pro_dh(-)	Fer2(-)	na-OG_3761(-)	na-OG_3760(-)	FGE-sulfatase(-)	no data	l11	Dickeya chrysanthemi;
LacI+Peripla_BP_1(-)	DUF1933+Asn_synthase+Asn_synthase(+)	ECH_1(+)	TauD(+)	Pro_dh(+)	Fer2(+)	na-OG_3761(+)	na-OG_3760(+)	FGE-sulfatase(+)	na-OG_4182(+)	ncppb2976	Dickeya dadantii subsp. dieffenbachiae;
LacI+Peripla_BP_1(-)	DUF1933+Asn_synthase+Asn_synthase(+)	ECH_1(+)	TauD(+)	Pro_dh(+)	Fer2(+)	na-OG_3761(+)	na-OG_3760(+)	FGE-sulfatase(+)	na-OG_5915(+)	cslrw192	Dickeya zeae;
ABC_tran(-)	FtsX(-)	Autoind_bind+GerE(-)	DUF1933+Asn_synthase+Asn_synthase(-)	ECH_1(-)	TauD(-)	Pro_dh(-)	Fer2(-)	FGE-sulfatase(-)	na-OG_3761(-)	pcbhpi01	Pectobacterium carotovorum subsp. brasiliense;
ABC_tran(-)	FtsX(-)	Autoind_bind+GerE(-)	DUF1933+Asn_synthase+Asn_synthase(-)	ECH_1(-)	TauD(-)	Pro_dh(-)	Fer2(-)	FGE-sulfatase(-)	na-OG_3761(-)	pbr1692	Pectobacterium carotovorum subsp. brasiliense;
FtsX(-)	orphan-KP17_RS21835(+)	Autoind_bind+GerE(-)	DUF1933+Asn_synthase+Asn_synthase(-)	ECH_1(-)	TauD(-)	Pro_dh(-)	Fer2(-)	FGE-sulfatase(-)	na-OG_3761(-)	ncppb3395	Pectobacterium carotovorum subsp. carotovorum;
ABC_tran(-)	FtsX(-)	Autoind_bind+GerE(-)	DUF1933+Asn_synthase+Asn_synthase(-)	ECH_1(-)	TauD(-)	Pro_dh(-)	Fer2(-)	FGE-sulfatase(-)	na-OG_3761(-)	ycd52	Pectobacterium carotovorum subsp. brasiliense;
ABC_tran(-)	FtsX(-)	Autoind_bind+GerE(-)	DUF1933+Asn_synthase+Asn_synthase(-)	ECH_1(-)	TauD(-)	Pro_dh(-)	Fer2(-)	FGE-sulfatase(-)	na-OG_3761(-)	ncppb312	Pectobacterium carotovorum subsp. carotovorum;
ABC_tran(-)	FtsX(-)	Autoind_bind+GerE(-)	DUF1933+Asn_synthase+Asn_synthase(-)	ECH_1(-)	TauD(-)	Pro_dh(-)	Fer2(-)	FGE-sulfatase(-)	na-OG_3761(-)	yct31	Pectobacterium carotovorum subsp. brasiliense;
ABC_tran(-)	FtsX(-)	Autoind_bind+GerE(-)	DUF1933+Asn_synthase+Asn_synthase(-)	ECH_1(-)	TauD(-)	Pro_dh(-)	Fer2(-)	FGE-sulfatase(-)	na-OG_3761(-)	bd255	Pectobacterium carotovorum subsp. brasiliense;
ABC_tran(-)	FtsX(-)	Autoind_bind+GerE(-)	DUF1933+Asn_synthase+Asn_synthase(-)	ECH_1(-)	TauD(-)	Pro_dh(-)	Fer2(-)	FGE-sulfatase(-)	na-OG_3761(-)	dsm30168	Pectobacterium carotovorum;
ABC_tran(-)	FtsX(-)	Autoind_bind+GerE(-)	DUF1933+Asn_synthase+Asn_synthase(-)	ECH_1(-)	TauD(-)	Pro_dh(-)	Fer2(-)	FGE-sulfatase(-)	na-OG_3761(-)	icmp19972	Pectobacterium carotovorum subsp. actinidiae;
ABC_tran(-)	FtsX(-)	Autoind_bind+GerE(-)	DUF1933+Asn_synthase+Asn_synthase(-)	ECH_1(-)	TauD(-)	Pro_dh(-)	Fer2(-)	FGE-sulfatase(-)	na-OG_3761(-)	lmg21372	Pectobacterium carotovorum subsp. brasiliense;
ABC_tran(-)	FtsX(-)	Autoind_bind+GerE(-)	DUF1933+Asn_synthase+Asn_synthase(-)	ECH_1(-)	TauD(-)	Pro_dh(-)	Fer2(-)	FGE-sulfatase(-)	na-OG_3761(-)	icmp19971	Pectobacterium carotovorum subsp. actinidiae;
ABC_tran(-)	FtsX(-)	Autoind_bind+GerE(-)	DUF1933+Asn_synthase+Asn_synthase(-)	ECH_1(-)	TauD(-)	Pro_dh(-)	Fer2(-)	FGE-sulfatase(-)	na-OG_3761(-)	ncppb2793	Pectobacterium betavasculorum;
ABC_tran(-)	FtsX(-)	Autoind_bind+GerE(-)	DUF1933+Asn_synthase+Asn_synthase(-)	ECH_1(-)	TauD(-)	Pro_dh(-)	Fer2(-)	FGE-sulfatase(-)	na-OG_3761(-)	ycd64	Pectobacterium carotovorum subsp. brasiliense;
ABC_tran(-)	FtsX(-)	Autoind_bind+GerE(-)	DUF1933+Asn_synthase+Asn_synthase(-)	ECH_1(-)	TauD(-)	Pro_dh(-)	Fer2(-)	FGE-sulfatase(-)	na-OG_3761(-)	kkh3	Pectobacterium carotovorum subsp. actinidiae;
ABC_tran(-)	FtsX(-)	Autoind_bind+GerE(-)	DUF1933+Asn_synthase+Asn_synthase(-)	ECH_1(-)	TauD(-)	Pro_dh(-)	Fer2(-)	FGE-sulfatase(-)	na-OG_3761(-)	icmp5702	Pectobacterium carotovorum subsp. carotovorum;
ABC_tran(-)	FtsX(-)	Autoind_bind+GerE(-)	DUF1933+Asn_synthase+Asn_synthase(-)	ECH_1(-)	TauD(-)	Pro_dh(-)	Fer2(-)	FGE-sulfatase(-)	na-OG_3761(-)	ycd57	Pectobacterium carotovorum subsp. carotovorum;
ABC_tran(-)	FtsX(-)	Autoind_bind+GerE(-)	DUF1933+Asn_synthase+Asn_synthase(-)	ECH_1(-)	TauD(-)	Pro_dh(-)	Fer2(-)	FGE-sulfatase(-)	na-OG_3761(-)	yct3	Pectobacterium carotovorum subsp. brasiliense;
ABC_tran(+)	FtsX(+)	Autoind_bind+GerE(+)	DUF1933+Asn_synthase+Asn_synthase(+)	ECH_1(+)	TauD(+)	Pro_dh(+)	Fer2(+)	FGE-sulfatase(+)	na-OG_3761(+)	cfia1033	Pectobacterium carotovorum subsp. brasiliense;
ABC_tran(+)	FtsX(+)	Autoind_bind+GerE(+)	DUF1933+Asn_synthase+Asn_synthase(+)	ECH_1(+)	TauD(+)	Pro_dh(+)	Fer2(+)	FGE-sulfatase(+)	na-OG_3761(+)	icmp19477	Pectobacterium carotovorum subsp. brasiliense;
ABC_tran(+)	FtsX(+)	Autoind_bind+GerE(+)	DUF1933+Asn_synthase+Asn_synthase(+)	ECH_1(+)	TauD(+)	Pro_dh(+)	Fer2(+)	FGE-sulfatase(+)	na-OG_3761(+)	ncppb2795	Pectobacterium betavasculorum;
ABC_tran(+)	FtsX(+)	Autoind_bind+GerE(+)	DUF1933+Asn_synthase+Asn_synthase(+)	ECH_1(+)	TauD(+)	Pro_dh(+)	Fer2(+)	FGE-sulfatase(+)	na-OG_3761(+)	lmg21371	Pectobacterium carotovorum subsp. brasiliense;

### Sheet: Sheet-2_Pyocin
Locus_tag	Strain	Species
KP22_RS11475(+)	ncppb2795	Pectobacterium betavasculorum;
NC16_RS12090(-)	bc1	Pectobacterium carotovorum subsp. brasiliense;
KCO_RS12340(+)	icmp19477	Pectobacterium carotovorum subsp. brasiliense;
KS44_RS12050(+)	lmg21371	Pectobacterium carotovorum subsp. brasiliense;
PCBA_RS02805(+)	pbr1692	Pectobacterium carotovorum subsp. brasiliense;
AO825_RS01755(+)	pcbhpi01	Pectobacterium carotovorum subsp. brasiliense;
RC91_RS04645(-)	ycd29	Pectobacterium carotovorum subsp. brasiliense;
KP17_RS20870(+)	ncppb3395	Pectobacterium carotovorum subsp. carotovorum;
PCC21_RS21260(-)	pcc21	Pectobacterium carotovorum subsp. carotovorum;
RC84_RS08420(-)	ycd57	Pectobacterium carotovorum subsp. carotovorum;
