## Supplementary material for "The impact of type VI secretion system, bacteriocins and antibiotics on competition amongst Soft-Rot *Enterobacteriaceae*: Regulation of carbapenem biosynthesis by iron and the transcriptional regulator Fur"

### Sheet: Pcb-pbr1692
Table Sx: Fur binding site predictions on promoter regions of slyA, expR, carR and carA genes in Pcb1692
slyA – Strand (+)
motif_id	motif_alt_id	sequence_name	start	stop	strand	score	p-value	q-value	matched_sequence
MX000016	Fur	NZ_ABVX01000002.1|:180302-180528	84	106	-	11.3288	6.58e-06	0.00115	AATAAAAGTCTTTTAAAAATGAT
EXPREG_00000370	Fur_A.ferrooxidans	NZ_ABVX01000002.1|:180302-180528	140	160	+	13.2368	1.54e-05	0.00402	CAACAATAAAGTCATTTTTTA
EXPREG_00000100	Fur_C.crescentus	NZ_ABVX01000002.1|:180302-180528	165	187	-	9.9697	1.58e-05	0.00596	ATTGCAATCAACTCTGATTTATA
EXPREG_00000340	Fur_H.pylori	NZ_ABVX01000002.1|:180302-180528	122	169	-	8.33333	1.83e-05	0.00158	TTATAAGAATAAAAAATGACTTTATTGTTGTAAAAATAGCTCCATATG
EXPREG_00000360	Fur_A.salmonicida	NZ_ABVX01000002.1|:180302-180528	153	177	-	11.3883	2.2e-05	0.00317	ACTCTGATTTATAAGAATAAAAAAT
MX000016	Fur	NZ_ABVX01000002.1|:180302-180528	133	155	-	6.10274	3.9e-05	0.00341	AATGACTTTATTGTTGTAAAAAT
EXPREG_00000340	Fur_H.pylori	NZ_ABVX01000002.1|:180302-180528	119	166	-	4.91176	6.14e-05	0.00265	TAAGAATAAAAAATGACTTTATTGTTGTAAAAATAGCTCCATATGAAA
MX000016	Fur	NZ_ABVX01000002.1|:180302-180528	103	125	-	4.79452	7.53e-05	0.00439	TATGAAATGGATTCTATCAAATA
EXPREG_000008b0	Fur_V.cholerae	NZ_ABVX01000002.1|:180302-180528	165	187	-	9.96104	8.27e-05	0.0177	ATTGCAATCAACTCTGATTTATA
expR – Strand (-)
motif_id	motif_alt_id	sequence_name	start	stop	strand	score	p-value	q-value	matched_sequence
EXPREG_00000ec0	Fur_N.gonorrhoeae	NZ_ABVX01000038.1|:18933-19281	215	238	-	12.7419	1.31e-05	0.00692	GAACAGTAAAAGAATTTTATTATA
MX000016	Fur	NZ_ABVX01000038.1|:18933-19281	204	226	-	9.64384	1.59e-05	0.00759	AATTTTATTATATTACTGATAAA
EXPREG_00000360	Fur_A.salmonicida	NZ_ABVX01000038.1|:18933-19281	212	236	-	9.95146	4.28e-05	0.0205	ACAGTAAAAGAATTTTATTATATTA
EXPREG_00000ec0	Fur_N.gonorrhoeae	NZ_ABVX01000038.1|:18933-19281	210	233	+	10.8172	6.8e-05	0.0179	AGTAATATAATAAAATTCTTTTAC
EXPREG_00001110	Fur_P.syringae	NZ_ABVX01000038.1|:18933-19281	293	309	+	10.6503	7.39e-05	0.0483	GTGCGACGCTTTCTCGA
carR – Strand (-)
motif_id	motif_alt_id	sequence_name	start	stop	strand	score	p-value	q-value	matched_sequence
EXPREG_00000340	Fur_H.pylori	NZ_ABVX01000004.1|:109780-110177	175	222	-	19.5588	9.89e-08	3.47e-05	TTATTTCCATAAATAATATTTCTAAAAATAGTAACTATATTAATTATT
EXPREG_00000a20	Fur_Y.pestis	NZ_ABVX01000004.1|:109780-110177	172	190	-	13.2283	5.34e-06	0.00351	AACTATATTAATTATTATT
EXPREG_00000ec0	Fur_N.gonorrhoeae	NZ_ABVX01000004.1|:109780-110177	169	192	-	13.5699	5.93e-06	0.00304	GTAACTATATTAATTATTATTTGG
EXPREG_00000340	Fur_H.pylori	NZ_ABVX01000004.1|:109780-110177	192	239	+	11.098	6.18e-06	0.000753	CTATTTTTAGAAATATTATTTATGGAAATAAGTAATAGTATTGCTGCT
EXPREG_00000340	Fur_H.pylori	NZ_ABVX01000004.1|:109780-110177	165	212	+	10.9706	6.51e-06	0.000753	CCAACCAAATAATAATTAATATAGTTACTATTTTTAGAAATATTATTT
EXPREG_000007c0	Fur_E.coli	NZ_ABVX01000004.1|:109780-110177	166	196	+	12.9348	7.04e-06	0.00277	CAACCAAATAATAATTAATATAGTTACTATT
EXPREG_00000340	Fur_H.pylori	NZ_ABVX01000004.1|:109780-110177	162	209	+	9.67647	1.1e-05	0.000753	AGCCCAACCAAATAATAATTAATATAGTTACTATTTTTAGAAATATTA
EXPREG_000008b0	Fur_V.cholerae	NZ_ABVX01000004.1|:109780-110177	168	190	-	13.2727	1.1e-05	0.00592	AACTATATTAATTATTATTTGGT
EXPREG_000007c0	Fur_E.coli	NZ_ABVX01000004.1|:109780-110177	206	236	-	11.8152	1.2e-05	0.00277	AGCAATACTATTACTTATTTCCATAAATAAT
EXPREG_00000340	Fur_H.pylori	NZ_ABVX01000004.1|:109780-110177	186	233	+	9.28431	1.28e-05	0.000753	TAGTTACTATTTTTAGAAATATTATTTATGGAAATAAGTAATAGTATT
EXPREG_00000340	Fur_H.pylori	NZ_ABVX01000004.1|:109780-110177	178	225	+	8.97059	1.44e-05	0.000753	AATTAATATAGTTACTATTTTTAGAAATATTATTTATGGAAATAAGTA
EXPREG_00000340	Fur_H.pylori	NZ_ABVX01000004.1|:109780-110177	168	215	+	8.86275	1.5e-05	0.000753	ACCAAATAATAATTAATATAGTTACTATTTTTAGAAATATTATTTATG
EXPREG_00000340	Fur_H.pylori	NZ_ABVX01000004.1|:109780-110177	177	224	+	8.47059	1.74e-05	0.000764	TAATTAATATAGTTACTATTTTTAGAAATATTATTTATGGAAATAAGT
EXPREG_000007c0	Fur_E.coli	NZ_ABVX01000004.1|:109780-110177	172	202	+	10.8152	1.9e-05	0.00277	AATAATAATTAATATAGTTACTATTTTTAGA
EXPREG_00000370	Fur_A.ferrooxidans	NZ_ABVX01000004.1|:109780-110177	173	193	-	12.9298	1.94e-05	0.00376	AGTAACTATATTAATTATTAT
MX000013	Fur	NZ_ABVX01000004.1|:109780-110177	169	187	+	12.5109	1.97e-05	0.012	CCAAATAATAATTAATATA
EXPREG_00000ec0	Fur_N.gonorrhoeae	NZ_ABVX01000004.1|:109780-110177	175	198	-	12.2903	1.97e-05	0.0049	AAAATAGTAACTATATTAATTATT
EXPREG_00000c80	Fur_P.aeruginosa	NZ_ABVX01000004.1|:109780-110177	169	187	+	12.3333	2.04e-05	0.00856	CCAAATAATAATTAATATA
EXPREG_000007c0	Fur_E.coli	NZ_ABVX01000004.1|:109780-110177	166	196	-	10.5543	2.13e-05	0.00277	AATAGTAACTATATTAATTATTATTTGGTTG
EXPREG_00000360	Fur_A.salmonicida	NZ_ABVX01000004.1|:109780-110177	178	202	-	11.4369	2.15e-05	0.00938	TCTAAAAATAGTAACTATATTAATT
EXPREG_00000370	Fur_A.ferrooxidans	NZ_ABVX01000004.1|:109780-110177	169	189	+	12.7105	2.27e-05	0.00376	CCAAATAATAATTAATATAGT
EXPREG_000013d0	Fur_L.monocytogenes	NZ_ABVX01000004.1|:109780-110177	66	84	+	4.61224	2.28e-05	0.0126	TATAATTATTTTTAGTTAC
EXPREG_00000340	Fur_H.pylori	NZ_ABVX01000004.1|:109780-110177	160	207	-	7.67647	2.34e-05	0.000857	ATATTTCTAAAAATAGTAACTATATTAATTATTATTTGGTTGGGCTAT
EXPREG_00000340	Fur_H.pylori	NZ_ABVX01000004.1|:109780-110177	178	225	-	7.55882	2.44e-05	0.000857	TACTTATTTCCATAAATAATATTTCTAAAAATAGTAACTATATTAATT
EXPREG_00000370	Fur_A.ferrooxidans	NZ_ABVX01000004.1|:109780-110177	182	202	-	12.5702	2.51e-05	0.00376	TCTAAAAATAGTAACTATATT
EXPREG_00000370	Fur_A.ferrooxidans	NZ_ABVX01000004.1|:109780-110177	178	198	+	12.5526	2.55e-05	0.00376	AATTAATATAGTTACTATTTT
EXPREG_00000c80	Fur_P.aeruginosa	NZ_ABVX01000004.1|:109780-110177	66	84	-	11.8214	2.75e-05	0.00856	GTAACTAAAAATAATTATA
EXPREG_000008b0	Fur_V.cholerae	NZ_ABVX01000004.1|:109780-110177	172	194	+	11.5844	3.21e-05	0.00714	AATAATAATTAATATAGTTACTA
EXPREG_00000ec0	Fur_N.gonorrhoeae	NZ_ABVX01000004.1|:109780-110177	61	84	+	11.6774	3.36e-05	0.0049	GTAGATATAATTATTTTTAGTTAC
EXPREG_00000340	Fur_H.pylori	NZ_ABVX01000004.1|:109780-110177	41	88	-	6.56863	3.48e-05	0.00111	TGGTGTAACTAAAAATAATTATATCTACTCTCTGGGAAAAAGTTGATC
MX000128	Fur	NZ_ABVX01000004.1|:109780-110177	169	187	+	11.5806	3.64e-05	0.0143	CCAAATAATAATTAATATA
EXPREG_00001020	Fur_S.enterica	NZ_ABVX01000004.1|:109780-110177	169	187	+	11.7283	3.66e-05	0.0229	CCAAATAATAATTAATATA
EXPREG_00000ec0	Fur_N.gonorrhoeae	NZ_ABVX01000004.1|:109780-110177	63	86	-	11.5269	3.82e-05	0.0049	GTGTAACTAAAAATAATTATATCT
EXPREG_000008b0	Fur_V.cholerae	NZ_ABVX01000004.1|:109780-110177	63	85	+	11.2208	3.99e-05	0.00714	AGATATAATTATTTTTAGTTACA
EXPREG_00000100	Fur_C.crescentus	NZ_ABVX01000004.1|:109780-110177	375	397	+	7.21212	4.28e-05	0.0294	TTTGCGACTAAGTCGTAACCCAT
EXPREG_00000340	Fur_H.pylori	NZ_ABVX01000004.1|:109780-110177	147	194	-	5.92157	4.36e-05	0.00124	TAGTAACTATATTAATTATTATTTGGTTGGGCTATGTATATAAAATGT
fur		NZ_ABVX01000004.1|:109780-110177	170	187	-	10.1964	4.47e-05	0.0267	TATATTAATTATTATTTG
EXPREG_00000340	Fur_H.pylori	NZ_ABVX01000004.1|:109780-110177	190	237	-	5.77451	4.59e-05	0.00124	CAGCAATACTATTACTTATTTCCATAAATAATATTTCTAAAAATAGTA
EXPREG_000007c0	Fur_E.coli	NZ_ABVX01000004.1|:109780-110177	178	208	+	8.70652	4.64e-05	0.00482	AATTAATATAGTTACTATTTTTAGAAATATT
EXPREG_00000ec0	Fur_N.gonorrhoeae	NZ_ABVX01000004.1|:109780-110177	55	78	+	11.1613	5.16e-05	0.0053	CAGAGAGTAGATATAATTATTTTT
MX000128	Fur	NZ_ABVX01000004.1|:109780-110177	175	193	-	10.9032	5.63e-05	0.0143	AGTAACTATATTAATTATT
MX000016	Fur	NZ_ABVX01000004.1|:109780-110177	73	95	-	5.36986	5.76e-05	0.0155	TTATATCTGGTGTAACTAAAAAT
EXPREG_000013d0	Fur_L.monocytogenes	NZ_ABVX01000004.1|:109780-110177	35	53	-	1.32653	5.9e-05	0.0126	GAAAAAGTTGATCTTTTAA
EXPREG_000013d0	Fur_L.monocytogenes	NZ_ABVX01000004.1|:109780-110177	193	211	-	0.897959	6.64e-05	0.0126	AATAATATTTCTAAAAATA
MX000016	Fur	NZ_ABVX01000004.1|:109780-110177	198	220	+	4.82192	7.45e-05	0.0155	TTAGAAATATTATTTATGGAAAT
MX000128	Fur	NZ_ABVX01000004.1|:109780-110177	57	75	-	10.3978	7.71e-05	0.0143	AATAATTATATCTACTCTC
EXPREG_00000b40	Fur_B.subtilis	NZ_ABVX01000004.1|:109780-110177	169	190	+	1.72727	7.82e-05	0.0404	CCAAATAATAATTAATATAGTT
EXPREG_00000100	Fur_C.crescentus	NZ_ABVX01000004.1|:109780-110177	371	393	-	5.30303	8.12e-05	0.0294	GTTACGACTTAGTCGCAAAACTA
EXPREG_00000360	Fur_A.salmonicida	NZ_ABVX01000004.1|:109780-110177	172	196	-	8.42718	8.19e-05	0.0179	AATAGTAACTATATTAATTATTATT
EXPREG_00000a20	Fur_Y.pestis	NZ_ABVX01000004.1|:109780-110177	60	78	+	6.38043	8.22e-05	0.018	AGTAGATATAATTATTTTT
EXPREG_00000a20	Fur_Y.pestis	NZ_ABVX01000004.1|:109780-110177	178	196	-	6.38043	8.22e-05	0.018	AATAGTAACTATATTAATT
EXPREG_00000340	Fur_H.pylori	NZ_ABVX01000004.1|:109780-110177	168	215	-	3.91176	8.53e-05	0.00214	CATAAATAATATTTCTAAAAATAGTAACTATATTAATTATTATTTGGT
EXPREG_000007c0	Fur_E.coli	NZ_ABVX01000004.1|:109780-110177	54	84	+	6.91304	9.3e-05	0.00804	CCAGAGAGTAGATATAATTATTTTTAGTTAC
MX000016	Fur	NZ_ABVX01000004.1|:109780-110177	194	216	-	4.14384	9.99e-05	0.0155	CCATAAATAATATTTCTAAAAAT
carA – Strand (-)
motif_id	motif_alt_id	sequence_name	start	stop	strand	score	p-value	q-value	matched_sequence
EXPREG_00000340	Fur_H.pylori	NZ_ABVX01000004.1|:108865-109040	76	123	+	4.26471	7.61e-05	0.00497	AAAGGTAAATATTAACCATGTAAAAGTTCAGCTAATGTATTTCTTTTA

### Sheet: Pbet-ncppb2795
slyA – Strand (-)
motif_id	motif_alt_id	sequence_name	start	stop	strand	score	p-value	q-value	matched_sequence
MX000016	Fur	NZ_JQHM01000001.1:1386674..1386901|slyA	125	147	+	11.6027	5.64e-06	0.00104	AATAAACGTCTTTTAAAAATGAT
EXPREG_000007c0	Fur_E.coli	NZ_JQHM01000001.1:1386674..1386901|slyA	60	90	-	11.3804	1.47e-05	0.00277	TACGATAATAAAATCGTTTTTTATTCTTATA
EXPREG_00000100	Fur_C.crescentus	NZ_JQHM01000001.1:1386674..1386901|slyA	41	63	+	9.9697	1.58e-05	0.00613	ATTGCAATCAACTCTGATTTATA
EXPREG_00000340	Fur_H.pylori	NZ_JQHM01000001.1:1386674..1386901|slyA	59	106	+	6.57843	3.47e-05	0.00334	TTATAAGAATAAAAAACGATTTTATTATCGTAAAAAATAGAACCCTAA
EXPREG_000008b0	Fur_V.cholerae	NZ_JQHM01000001.1:1386674..1386901|slyA	66	88	+	10.8312	5.02e-05	0.00935	AATAAAAAACGATTTTATTATCG
EXPREG_000008b0	Fur_V.cholerae	NZ_JQHM01000001.1:1386674..1386901|slyA	41	63	+	9.96104	8.27e-05	0.00935	ATTGCAATCAACTCTGATTTATA
EXPREG_00000b40	Fur_B.subtilis	NZ_JQHM01000001.1:1386674..1386901|slyA	69	90	+	1.15152	9.21e-05	0.0214	AAAAAACGATTTTATTATCGTA
expR – Strand (-)
motif_id	motif_alt_id	sequence_name	start	stop	strand	score	p-value	q-value	matched_sequence
MX000016	Fur	NZ_JQHM01000007.1:109713..110068|expR	153	175	-	5.94521	4.33e-05	0.0168	TGTTAGCCAATAATCAACAAAAT
EXPREG_00000ec0	Fur_N.gonorrhoeae	NZ_JQHM01000007.1:109713..110068|expR	90	113	-	11.172	5.11e-05	0.0214	TATCTTATAATTGTACGTTTTTTC
EXPREG_000007c0	Fur_E.coli	NZ_JQHM01000007.1:109713..110068|expR	81	111	-	8.15217	5.79e-05	0.0171	TCTTATAATTGTACGTTTTTTCACTTCGGCA
EXPREG_000007c0	Fur_E.coli	NZ_JQHM01000007.1:109713..110068|expR	125	155	-	7.22826	8.26e-05	0.0171	AATTTAAATGCATATGAATTATATCAATTAC
EXPREG_00001020	Fur_S.enterica	NZ_JQHM01000007.1:109713..110068|expR	90	108	+	10.3152	8.38e-05	0.0446	GAAAAAACGTACAATTATA
carR – Strand (+)
motif_id	motif_alt_id	sequence_name	start	stop	strand	score	p-value	q-value	matched_sequence
EXPREG_00000340	Fur_H.pylori	NZ_JQHM01000005.1:66591..66991|carR	201	248	+	16.6863	4.71e-07	0.000216	TGTTATTTATAATAACCATGTTAATTATTAATGCATCACTCTATGTGT
EXPREG_00000370	Fur_A.ferrooxidans	NZ_JQHM01000005.1:66591..66991|carR	324	344	-	16.7895	5.27e-07	0.000335	AGTAAATATAATTATTTTTAG
EXPREG_00000ec0	Fur_N.gonorrhoeae	NZ_JQHM01000005.1:66591..66991|carR	326	349	-	13.6774	5.33e-06	0.00156	CAGAGAGTAAATATAATTATTTTT
EXPREG_00000ec0	Fur_N.gonorrhoeae	NZ_JQHM01000005.1:66591..66991|carR	320	343	-	13.6344	5.56e-06	0.00156	GTAAATATAATTATTTTTAGTTAT
EXPREG_000007c0	Fur_E.coli	NZ_JQHM01000005.1:66591..66991|carR	320	350	-	13.1739	6.25e-06	0.00362	CCAGAGAGTAAATATAATTATTTTTAGTTAT
EXPREG_00000340	Fur_H.pylori	NZ_JQHM01000005.1:66591..66991|carR	301	348	-	10.4412	8.08e-06	0.00161	AGAGAGTAAATATAATTATTTTTAGTTATGTCAGATATAATCACTACG
EXPREG_00000340	Fur_H.pylori	NZ_JQHM01000005.1:66591..66991|carR	316	363	+	9.77451	1.05e-05	0.00161	TGACATAACTAAAAATAATTATATTTACTCTCTGGGAAATAGCAGGTT
EXPREG_00000ec0	Fur_N.gonorrhoeae	NZ_JQHM01000005.1:66591..66991|carR	318	341	+	12.7419	1.31e-05	0.00245	ACATAACTAAAAATAATTATATTT
EXPREG_000008b0	Fur_V.cholerae	NZ_JQHM01000005.1:66591..66991|carR	319	341	-	12.5065	1.81e-05	0.011	AAATATAATTATTTTTAGTTATG
EXPREG_00000340	Fur_H.pylori	NZ_JQHM01000005.1:66591..66991|carR	189	236	-	8.31373	1.85e-05	0.00212	ATGCATTAATAATTAACATGGTTATTATAAATAACAGCATTATTCTGC
EXPREG_00000360	Fur_A.salmonicida	NZ_JQHM01000005.1:66591..66991|carR	262	286	+	11.5243	2.06e-05	0.0106	TATTTGTATCTTAATTGATAACTTT
EXPREG_00000340	Fur_H.pylori	NZ_JQHM01000005.1:66591..66991|carR	210	257	+	7.2451	2.74e-05	0.00218	TAATAACCATGTTAATTATTAATGCATCACTCTATGTGTATAAAATGT
EXPREG_00000340	Fur_H.pylori	NZ_JQHM01000005.1:66591..66991|carR	207	254	+	7.13725	2.84e-05	0.00218	TTATAATAACCATGTTAATTATTAATGCATCACTCTATGTGTATAAAA
MX000128	Fur	NZ_JQHM01000005.1:66591..66991|carR	329	347	+	11.9247	2.9e-05	0.0181	AATAATTATATTTACTCTC
fur		NZ_JQHM01000005.1:66591..66991|carR	327	344	-	10.5357	3.88e-05	0.0262	AGTAAATATAATTATTTT
EXPREG_000013d0	Fur_L.monocytogenes	NZ_JQHM01000005.1:66591..66991|carR	211	229	+	2.43878	4.31e-05	0.0158	AATAACCATGTTAATTATT
EXPREG_00001020	Fur_S.enterica	NZ_JQHM01000005.1:66591..66991|carR	326	344	-	11.4022	4.46e-05	0.0309	AGTAAATATAATTATTTTT
EXPREG_00000370	Fur_A.ferrooxidans	NZ_JQHM01000005.1:66591..66991|carR	251	271	-	11.7193	4.49e-05	0.0126	GATACAAATAGTCAACATTTT
EXPREG_000013d0	Fur_L.monocytogenes	NZ_JQHM01000005.1:66591..66991|carR	320	338	-	2.04082	4.83e-05	0.0158	TATAATTATTTTTAGTTAT
EXPREG_00000ec0	Fur_N.gonorrhoeae	NZ_JQHM01000005.1:66591..66991|carR	193	216	-	11.1828	5.07e-05	0.0071	GTTATTATAAATAACAGCATTATT
EXPREG_00000340	Fur_H.pylori	NZ_JQHM01000005.1:66591..66991|carR	183	230	-	5.31373	5.37e-05	0.00352	TAATAATTAACATGGTTATTATAAATAACAGCATTATTCTGCATGAAA
EXPREG_00000a20	Fur_Y.pestis	NZ_JQHM01000005.1:66591..66991|carR	326	344	-	7.45652	5.62e-05	0.0393	AGTAAATATAATTATTTTT
MX000128	Fur	NZ_JQHM01000005.1:66591..66991|carR	326	344	-	10.8172	5.94e-05	0.0185	AGTAAATATAATTATTTTT
EXPREG_00000370	Fur_A.ferrooxidans	NZ_JQHM01000005.1:66591..66991|carR	329	349	+	11.2807	5.94e-05	0.0126	AATAATTATATTTACTCTCTG
EXPREG_00000ec0	Fur_N.gonorrhoeae	NZ_JQHM01000005.1:66591..66991|carR	321	344	+	10.5591	8.32e-05	0.00932	TAACTAAAAATAATTATATTTACT
EXPREG_00000360	Fur_A.salmonicida	NZ_JQHM01000005.1:66591..66991|carR	320	344	+	8.3301	8.52e-05	0.0219	ATAACTAAAAATAATTATATTTACT
MX000016	Fur	NZ_JQHM01000005.1:66591..66991|carR	177	199	-	4.41781	8.94e-05	0.049	CATTATTCTGCATGAAAAATAAT
EXPREG_00000c80	Fur_P.aeruginosa	NZ_JQHM01000005.1:66591..66991|carR	320	338	+	9.58333	9.18e-05	0.0648	ATAACTAAAAATAATTATA
carA – Strand (+)
motif_id	motif_alt_id	sequence_name	start	stop	strand	score	p-value	q-value	matched_sequence
---	---	---	---	---	---	---	---	---	---

### Sheet: Pca-icmp19972
slyA – Strand (-)
motif_id	motif_alt_id	sequence_name	start	stop	strand	score	p-value	q-value	matched_sequence
MX000016	Fur	NZ_MPUJ01000006.1:177754..177981|slyA	123	145	+	11.3288	6.58e-06	0.00114	AATAAAAGTCTTTTAAAAATGAT
EXPREG_00000370	Fur_A.ferrooxidans	NZ_MPUJ01000006.1:177754..177981|slyA	68	88	-	13.2368	1.54e-05	0.00414	CAACAATAAAGTCATTTTTTA
EXPREG_00000100	Fur_C.crescentus	NZ_MPUJ01000006.1:177754..177981|slyA	41	63	+	9.9697	1.58e-05	0.00594	ATTGCAATCAACTCTGATTTATA
EXPREG_00000340	Fur_H.pylori	NZ_MPUJ01000006.1:177754..177981|slyA	59	106	+	8.59804	1.66e-05	0.00148	TTATAAGAATAAAAAATGACTTTATTGTTGTAAAAATAGCTCCATCTT
EXPREG_00000360	Fur_A.salmonicida	NZ_MPUJ01000006.1:177754..177981|slyA	51	75	+	11.3883	2.2e-05	0.00322	ACTCTGATTTATAAGAATAAAAAAT
MX000016	Fur	NZ_MPUJ01000006.1:177754..177981|slyA	73	95	+	6.10274	3.9e-05	0.00338	AATGACTTTATTGTTGTAAAAAT
EXPREG_000008b0	Fur_V.cholerae	NZ_MPUJ01000006.1:177754..177981|slyA	41	63	+	9.96104	8.27e-05	0.0177	ATTGCAATCAACTCTGATTTATA
expR – Strand (+)
motif_id	motif_alt_id	sequence_name	start	stop	strand	score	p-value	q-value	matched_sequence
MX000016	Fur	NZ_MPUJ01000011.1:44677..45019|expR	126	148	-	8.93836	2e-05	0.00924	ATTTATCAGCAATATAATAAAAT
EXPREG_00000a20	Fur_Y.pestis	NZ_MPUJ01000011.1:44677..45019|expR	136	154	-	7.34783	5.85e-05	0.0346	AGCGAGATTTATCAGCAAT
EXPREG_00000b40	Fur_B.subtilis	NZ_MPUJ01000011.1:44677..45019|expR	136	157	-	2.63636	6.01e-05	0.032	TTAAGCGAGATTTATCAGCAAT
EXPREG_00000c80	Fur_P.aeruginosa	NZ_MPUJ01000011.1:44677..45019|expR	133	151	+	9.88095	7.88e-05	0.0451	TATATTGCTGATAAATCTC
carR – Strand (-)
motif_id	motif_alt_id	sequence_name	start	stop	strand	score	p-value	q-value	matched_sequence
EXPREG_00000340	Fur_H.pylori	NZ_MPUJ01000008.1:111280..111673|carR	172	219	-	27.2745	5.04e-10	1.97e-07	TTATTTCTATAAATAATATTTTCAATAATAGTAACTATGTCAATTATT
EXPREG_00000370	Fur_A.ferrooxidans	NZ_MPUJ01000008.1:111280..111673|carR	57	77	+	16.7895	5.27e-07	0.000304	AGTAAATATAATTATTTTTAG
EXPREG_00000100	Fur_C.crescentus	NZ_MPUJ01000008.1:111280..111673|carR	368	390	-	16.4444	9.53e-07	0.000677	GTTGCGACGCAGTCGCAAAACTA
EXPREG_00000100	Fur_C.crescentus	NZ_MPUJ01000008.1:111280..111673|carR	372	394	+	14.6566	2.25e-06	0.000799	TTTGCGACTGCGTCGCAACGCCA
EXPREG_000007c0	Fur_E.coli	NZ_MPUJ01000008.1:111280..111673|carR	203	233	-	15.0435	2.35e-06	0.00121	AGTCATATTATTACTTATTTCTATAAATAAT
EXPREG_00000340	Fur_H.pylori	NZ_MPUJ01000008.1:111280..111673|carR	187	234	+	11.9902	4.25e-06	0.000557	TACTATTATTGAAAATATTATTTATAGAAATAAGTAATAATATGACTG
EXPREG_00000340	Fur_H.pylori	NZ_MPUJ01000008.1:111280..111673|carR	162	209	+	11.8824	4.45e-06	0.000557	CCAATTCAATAATAATTGACATAGTTACTATTATTGAAAATATTATTT
EXPREG_00000ec0	Fur_N.gonorrhoeae	NZ_MPUJ01000008.1:111280..111673|carR	52	75	+	13.6774	5.33e-06	0.0014	CAGAGAGTAAATATAATTATTTTT
EXPREG_00000ec0	Fur_N.gonorrhoeae	NZ_MPUJ01000008.1:111280..111673|carR	58	81	+	13.6344	5.56e-06	0.0014	GTAAATATAATTATTTTTAGTTAT
EXPREG_000007c0	Fur_E.coli	NZ_MPUJ01000008.1:111280..111673|carR	51	81	+	13.1739	6.25e-06	0.00162	CCAGAGAGTAAATATAATTATTTTTAGTTAT
EXPREG_00000340	Fur_H.pylori	NZ_MPUJ01000008.1:111280..111673|carR	187	234	-	11.0294	6.36e-06	0.000557	CAGTCATATTATTACTTATTTCTATAAATAATATTTTCAATAATAGTA
EXPREG_00000340	Fur_H.pylori	NZ_MPUJ01000008.1:111280..111673|carR	189	236	+	10.4216	8.14e-06	0.000557	CTATTATTGAAAATATTATTTATAGAAATAAGTAATAATATGACTGTC
EXPREG_00000340	Fur_H.pylori	NZ_MPUJ01000008.1:111280..111673|carR	53	100	+	10.3039	8.54e-06	0.000557	AGAGAGTAAATATAATTATTTTTAGTTATACCAGATATAATCACTAAG
EXPREG_00000ec0	Fur_N.gonorrhoeae	NZ_MPUJ01000008.1:111280..111673|carR	60	83	-	13.1828	8.65e-06	0.00145	GTATAACTAAAAATAATTATATTT
MX000016	Fur	NZ_MPUJ01000008.1:111280..111673|carR	70	92	-	10.5959	1.06e-05	0.00532	TTATATCTGGTATAACTAAAAAT
EXPREG_000008b0	Fur_V.cholerae	NZ_MPUJ01000008.1:111280..111673|carR	60	82	+	13.2857	1.09e-05	0.00588	AAATATAATTATTTTTAGTTATA
EXPREG_00000340	Fur_H.pylori	NZ_MPUJ01000008.1:111280..111673|carR	159	206	+	9.64706	1.11e-05	0.00062	AATCCAATTCAATAATAATTGACATAGTTACTATTATTGAAAATATTA
EXPREG_00000360	Fur_A.salmonicida	NZ_MPUJ01000008.1:111280..111673|carR	203	227	+	12.7379	1.12e-05	0.00469	ATTATTTATAGAAATAAGTAATAAT
EXPREG_000007c0	Fur_E.coli	NZ_MPUJ01000008.1:111280..111673|carR	188	218	-	11.837	1.19e-05	0.00206	TATTTCTATAAATAATATTTTCAATAATAGT
EXPREG_00000340	Fur_H.pylori	NZ_MPUJ01000008.1:111280..111673|carR	38	85	-	9.23529	1.3e-05	0.000637	TGGTATAACTAAAAATAATTATATTTACTCTCTGGGAAATAGTTGATC
EXPREG_00000360	Fur_A.salmonicida	NZ_MPUJ01000008.1:111280..111673|carR	153	177	-	11.0971	2.53e-05	0.00469	ATTATTATTGAATTGGATTATGTAT
EXPREG_00000340	Fur_H.pylori	NZ_MPUJ01000008.1:111280..111673|carR	144	191	-	7.13725	2.84e-05	0.00124	TAGTAACTATGTCAATTATTATTGAATTGGATTATGTATATAAAATGT
MX000128	Fur	NZ_MPUJ01000008.1:111280..111673|carR	54	72	-	11.9247	2.9e-05	0.0155	AATAATTATATTTACTCTC
EXPREG_00000360	Fur_A.salmonicida	NZ_MPUJ01000008.1:111280..111673|carR	194	218	+	10.7476	2.98e-05	0.00469	ATTGAAAATATTATTTATAGAAATA
EXPREG_00001110	Fur_P.syringae	NZ_MPUJ01000008.1:111280..111673|carR	373	389	-	11.5594	3.46e-05	0.0249	TTGCGACGCAGTCGCAA
EXPREG_00000340	Fur_H.pylori	NZ_MPUJ01000008.1:111280..111673|carR	183	230	+	6.4902	3.58e-05	0.0014	TAGTTACTATTATTGAAAATATTATTTATAGAAATAAGTAATAATATG
fur		NZ_MPUJ01000008.1:111280..111673|carR	57	74	+	10.5357	3.88e-05	0.024	AGTAAATATAATTATTTT
MX000016	Fur	NZ_MPUJ01000008.1:111280..111673|carR	206	228	-	6.10274	3.9e-05	0.00818	TATTATTACTTATTTCTATAAAT
EXPREG_00000b40	Fur_B.subtilis	NZ_MPUJ01000008.1:111280..111673|carR	194	215	-	3.86869	4.16e-05	0.0237	TTCTATAAATAATATTTTCAAT
EXPREG_00001020	Fur_S.enterica	NZ_MPUJ01000008.1:111280..111673|carR	57	75	+	11.4022	4.46e-05	0.0282	AGTAAATATAATTATTTTT
EXPREG_000013d0	Fur_L.monocytogenes	NZ_MPUJ01000008.1:111280..111673|carR	63	81	+	2.04082	4.83e-05	0.0294	TATAATTATTTTTAGTTAT
MX000016	Fur	NZ_MPUJ01000008.1:111280..111673|carR	180	202	+	5.67123	4.9e-05	0.00818	ACATAGTTACTATTATTGAAAAT
EXPREG_000008b0	Fur_V.cholerae	NZ_MPUJ01000008.1:111280..111673|carR	194	216	+	10.7922	5.14e-05	0.0138	ATTGAAAATATTATTTATAGAAA
EXPREG_00000340	Fur_H.pylori	NZ_MPUJ01000008.1:111280..111673|carR	169	216	-	5.20588	5.57e-05	0.00195	TTTCTATAAATAATATTTTCAATAATAGTAACTATGTCAATTATTATT
EXPREG_00000a20	Fur_Y.pestis	NZ_MPUJ01000008.1:111280..111673|carR	57	75	+	7.45652	5.62e-05	0.0371	AGTAAATATAATTATTTTT
MX000128	Fur	NZ_MPUJ01000008.1:111280..111673|carR	57	75	+	10.8172	5.94e-05	0.0159	AGTAAATATAATTATTTTT
EXPREG_00000370	Fur_A.ferrooxidans	NZ_MPUJ01000008.1:111280..111673|carR	52	72	-	11.2807	5.94e-05	0.014	AATAATTATATTTACTCTCTG
EXPREG_00000340	Fur_H.pylori	NZ_MPUJ01000008.1:111280..111673|carR	196	243	+	4.7451	6.5e-05	0.00195	TGAAAATATTATTTATAGAAATAAGTAATAATATGACTGTCCGTTACT
EXPREG_00000340	Fur_H.pylori	NZ_MPUJ01000008.1:111280..111673|carR	166	213	-	4.70588	6.58e-05	0.00195	CTATAAATAATATTTTCAATAATAGTAACTATGTCAATTATTATTGAA
EXPREG_00000340	Fur_H.pylori	NZ_MPUJ01000008.1:111280..111673|carR	184	231	-	4.53922	6.95e-05	0.00195	TCATATTATTACTTATTTCTATAAATAATATTTTCAATAATAGTAACT
EXPREG_00000370	Fur_A.ferrooxidans	NZ_MPUJ01000008.1:111280..111673|carR	178	198	+	10.9474	7.29e-05	0.014	TGACATAGTTACTATTATTGA
EXPREG_000007c0	Fur_E.coli	NZ_MPUJ01000008.1:111280..111673|carR	175	205	+	7.27174	8.13e-05	0.00997	AATTGACATAGTTACTATTATTGAAAATATT
EXPREG_00000340	Fur_H.pylori	NZ_MPUJ01000008.1:111280..111673|carR	190	237	+	4.01961	8.24e-05	0.00205	TATTATTGAAAATATTATTTATAGAAATAAGTAATAATATGACTGTCC
EXPREG_00000ec0	Fur_N.gonorrhoeae	NZ_MPUJ01000008.1:111280..111673|carR	57	80	-	10.5591	8.32e-05	0.0105	TAACTAAAAATAATTATATTTACT
EXPREG_00000340	Fur_H.pylori	NZ_MPUJ01000008.1:111280..111673|carR	165	212	+	3.97059	8.37e-05	0.00205	ATTCAATAATAATTGACATAGTTACTATTATTGAAAATATTATTTATA
EXPREG_00000360	Fur_A.salmonicida	NZ_MPUJ01000008.1:111280..111673|carR	57	81	-	8.3301	8.52e-05	0.00912	ATAACTAAAAATAATTATATTTACT
EXPREG_00000c80	Fur_P.aeruginosa	NZ_MPUJ01000008.1:111280..111673|carR	63	81	-	9.58333	9.18e-05	0.0565	ATAACTAAAAATAATTATA
MX000016	Fur	NZ_MPUJ01000008.1:111280..111673|carR	195	217	+	4.27397	9.56e-05	0.01	TTGAAAATATTATTTATAGAAAT
EXPREG_000007c0	Fur_E.coli	NZ_MPUJ01000008.1:111280..111673|carR	57	87	+	6.81522	9.64e-05	0.00997	AGTAAATATAATTATTTTTAGTTATACCAGA
EXPREG_00000360	Fur_A.salmonicida	NZ_MPUJ01000008.1:111280..111673|carR	203	227	-	8.01942	9.66e-05	0.00912	ATTATTACTTATTTCTATAAATAAT
MX000016	Fur	NZ_MPUJ01000008.1:111280..111673|carR	205	227	+	4.14384	9.99e-05	0.01	TATTTATAGAAATAAGTAATAAT
carA – Strand (-)
motif_id	motif_alt_id	sequence_name	start	stop	strand	score	p-value	q-value	matched_sequence
---	---	---	---	---	---	---	---	---	---

### Sheet: Pcc-ncppb312
slyA – Strand (+)
motif_id	motif_alt_id	sequence_name	start	stop	strand	score	p-value	q-value	matched_sequence
MX000016	Fur	NZ_JQHJ01000002.1:569362..569589|slyA	84	106	-	11.3288	6.58e-06	0.00116	AATAAAAGTCTTTTAAAAATGAT
EXPREG_00000370	Fur_A.ferrooxidans	NZ_JQHJ01000002.1:569362..569589|slyA	141	161	+	13.2368	1.54e-05	0.00414	CAACAATAAAGTCATTTTTTA
EXPREG_00000100	Fur_C.crescentus	NZ_JQHJ01000002.1:569362..569589|slyA	166	188	-	9.9697	1.58e-05	0.00599	ATTGCAATCAACTCTGATTTATA
EXPREG_00000360	Fur_A.salmonicida	NZ_JQHJ01000002.1:569362..569589|slyA	154	178	-	11.3883	2.2e-05	0.00348	ACTCTGATTTATAAGAATAAAAAAT
EXPREG_00000340	Fur_H.pylori	NZ_JQHJ01000002.1:569362..569589|slyA	123	170	-	7.60784	2.4e-05	0.00219	TTATAAGAATAAAAAATGACTTTATTGTTGTAAAAATAGCTCCATCAT
MX000016	Fur	NZ_JQHJ01000002.1:569362..569589|slyA	134	156	-	6.10274	3.9e-05	0.00344	AATGACTTTATTGTTGTAAAAAT
EXPREG_000008b0	Fur_V.cholerae	NZ_JQHJ01000002.1:569362..569589|slyA	166	188	-	9.96104	8.27e-05	0.0185	ATTGCAATCAACTCTGATTTATA
expR – Strand (-)
motif_id	motif_alt_id	sequence_name	start	stop	strand	score	p-value	q-value	matched_sequence
EXPREG_00001110	Fur_P.syringae	NZ_JQHJ01000007.1:115795..116143|expR	292	308	+	11.8182	2.76e-05	0.0178	GTGCGACTCTTTCTCGA
fur		NZ_JQHJ01000007.1:115795..116143|expR	218	235	+	10.9464	3.26e-05	0.0186	TAAAACTCTTCTTACTTT
EXPREG_00000340	Fur_H.pylori	NZ_JQHJ01000007.1:115795..116143|expR	191	238	-	5.15686	5.66e-05	0.0215	AGAAAAGTAAGAAGAGTTTTATTATATTACTGATAAATCTCGCTTAAT
carR – Strand (-)
motif_id	motif_alt_id	sequence_name	start	stop	strand	score	p-value	q-value	matched_sequence
EXPREG_00000340	Fur_H.pylori	NZ_JQHJ01000006.1:106688..107088|carR	178	225	+	19	1.36e-07	2.75e-05	TCGTTATTATATATATAATTATTATTTCCCTCAGATGAATAATATTAA
EXPREG_00000340	Fur_H.pylori	NZ_JQHJ01000006.1:106688..107088|carR	160	207	-	17.049	3.91e-07	3.44e-05	GGGAAATAATAATTATATATATAATAACGATATTAATTATTAATCGCG
EXPREG_00000340	Fur_H.pylori	NZ_JQHJ01000006.1:106688..107088|carR	52	99	-	16.5294	5.1e-07	3.44e-05	AGATATTAATGATTATATTCTGTATAACTAAAAATAATTACATTTACT
EXPREG_00000c80	Fur_P.aeruginosa	NZ_JQHJ01000006.1:106688..107088|carR	161	179	+	17.2024	7.06e-07	0.00042	GCGATTAATAATTAATATC
EXPREG_000007c0	Fur_E.coli	NZ_JQHJ01000006.1:106688..107088|carR	158	188	+	16.75	8.81e-07	0.000361	TCCGCGATTAATAATTAATATCGTTATTATA
EXPREG_00000ec0	Fur_N.gonorrhoeae	NZ_JQHJ01000006.1:106688..107088|carR	167	190	-	15.2043	1.03e-06	0.000378	TATATAATAACGATATTAATTATT
EXPREG_00000a20	Fur_Y.pestis	NZ_JQHJ01000006.1:106688..107088|carR	164	182	-	16.2826	1.15e-06	0.000737	AACGATATTAATTATTAAT
EXPREG_000008b0	Fur_V.cholerae	NZ_JQHJ01000006.1:106688..107088|carR	164	186	+	15.5584	2.24e-06	0.000595	ATTAATAATTAATATCGTTATTA
MX000013	Fur	NZ_JQHJ01000006.1:106688..107088|carR	161	179	-	15.587	2.26e-06	0.00124	GATATTAATTATTAATCGC
EXPREG_000008b0	Fur_V.cholerae	NZ_JQHJ01000006.1:106688..107088|carR	160	182	-	15.2727	2.76e-06	0.000595	AACGATATTAATTATTAATCGCG
EXPREG_00000370	Fur_A.ferrooxidans	NZ_JQHJ01000006.1:106688..107088|carR	52	72	+	15.0877	3.17e-06	0.00168	AGTAAATGTAATTATTTTTAG
EXPREG_000007c0	Fur_E.coli	NZ_JQHJ01000006.1:106688..107088|carR	158	188	-	14.3478	3.41e-06	0.000699	TATAATAACGATATTAATTATTAATCGCGGA
MX000128	Fur	NZ_JQHJ01000006.1:106688..107088|carR	167	185	-	14.7634	3.69e-06	0.00164	AATAACGATATTAATTATT
EXPREG_00000340	Fur_H.pylori	NZ_JQHJ01000006.1:106688..107088|carR	61	108	-	11.8137	4.58e-06	0.000193	GTCCCTGTTAGATATTAATGATTATATTCTGTATAACTAAAAATAATT
EXPREG_00000ec0	Fur_N.gonorrhoeae	NZ_JQHJ01000006.1:106688..107088|carR	180	203	+	13.8065	4.68e-06	0.000857	GTTATTATATATATAATTATTATT
EXPREG_00000340	Fur_H.pylori	NZ_JQHJ01000006.1:106688..107088|carR	157	204	+	11.7157	4.77e-06	0.000193	TTCCGCGATTAATAATTAATATCGTTATTATATATATAATTATTATTT
MX000013	Fur	NZ_JQHJ01000006.1:106688..107088|carR	161	179	+	14.3043	5.82e-06	0.00159	GCGATTAATAATTAATATC
EXPREG_00000360	Fur_A.salmonicida	NZ_JQHJ01000006.1:106688..107088|carR	164	188	-	13.0485	9.54e-06	0.00314	TATAATAACGATATTAATTATTAAT
MX000128	Fur	NZ_JQHJ01000006.1:106688..107088|carR	161	179	+	13.3871	1.04e-05	0.00233	GCGATTAATAATTAATATC
EXPREG_00000340	Fur_H.pylori	NZ_JQHJ01000006.1:106688..107088|carR	163	210	-	9.66667	1.1e-05	0.000342	TGAGGGAAATAATAATTATATATATAATAACGATATTAATTATTAATC
EXPREG_000007c0	Fur_E.coli	NZ_JQHJ01000006.1:106688..107088|carR	179	209	+	11.9457	1.13e-05	0.00121	CGTTATTATATATATAATTATTATTTCCCTC
EXPREG_00000c80	Fur_P.aeruginosa	NZ_JQHJ01000006.1:106688..107088|carR	167	185	+	13.2262	1.18e-05	0.00352	AATAATTAATATCGTTATT
EXPREG_000007c0	Fur_E.coli	NZ_JQHJ01000006.1:106688..107088|carR	164	194	+	11.8478	1.19e-05	0.00121	ATTAATAATTAATATCGTTATTATATATATA
MX000016	Fur	NZ_JQHJ01000006.1:106688..107088|carR	65	87	-	10.3219	1.21e-05	0.0041	TTATATTCTGTATAACTAAAAAT
EXPREG_00000340	Fur_H.pylori	NZ_JQHJ01000006.1:106688..107088|carR	160	207	+	9.26471	1.29e-05	0.000342	CGCGATTAATAATTAATATCGTTATTATATATATAATTATTATTTCCC
EXPREG_00000b40	Fur_B.subtilis	NZ_JQHJ01000006.1:106688..107088|carR	161	182	+	7.48485	1.32e-05	0.00599	GCGATTAATAATTAATATCGTT
EXPREG_00000340	Fur_H.pylori	NZ_JQHJ01000006.1:106688..107088|carR	163	210	+	9.12745	1.36e-05	0.000342	GATTAATAATTAATATCGTTATTATATATATAATTATTATTTCCCTCA
EXPREG_00000370	Fur_A.ferrooxidans	NZ_JQHJ01000006.1:106688..107088|carR	185	205	+	13.3596	1.4e-05	0.00371	TATATATATAATTATTATTTC
EXPREG_00000a20	Fur_Y.pestis	NZ_JQHJ01000006.1:106688..107088|carR	164	182	+	11.0326	1.4e-05	0.00448	ATTAATAATTAATATCGTT
EXPREG_00000ec0	Fur_N.gonorrhoeae	NZ_JQHJ01000006.1:106688..107088|carR	47	70	+	12.5914	1.5e-05	0.00153	CAAAGAGTAAATGTAATTATTTTT
EXPREG_00000c80	Fur_P.aeruginosa	NZ_JQHJ01000006.1:106688..107088|carR	161	179	-	12.4762	1.87e-05	0.00371	GATATTAATTATTAATCGC
EXPREG_00000ec0	Fur_N.gonorrhoeae	NZ_JQHJ01000006.1:106688..107088|carR	165	188	+	12.3441	1.88e-05	0.00153	TTAATAATTAATATCGTTATTATA
EXPREG_00000ec0	Fur_N.gonorrhoeae	NZ_JQHJ01000006.1:106688..107088|carR	182	205	-	12.2258	2.09e-05	0.00153	GAAATAATAATTATATATATAATA
EXPREG_00001020	Fur_S.enterica	NZ_JQHJ01000006.1:106688..107088|carR	188	206	-	12.413	2.37e-05	0.0128	GGAAATAATAATTATATAT
MX000128	Fur	NZ_JQHJ01000006.1:106688..107088|carR	185	203	+	12.1398	2.51e-05	0.00372	TATATATATAATTATTATT
EXPREG_00000340	Fur_H.pylori	NZ_JQHJ01000006.1:106688..107088|carR	142	189	-	7.36275	2.62e-05	0.000588	ATATAATAACGATATTAATTATTAATCGCGGAAAATATGTGTATAAAA
EXPREG_00000b40	Fur_B.subtilis	NZ_JQHJ01000006.1:106688..107088|carR	164	185	-	5.35354	2.63e-05	0.00599	AATAACGATATTAATTATTAAT
EXPREG_00000ec0	Fur_N.gonorrhoeae	NZ_JQHJ01000006.1:106688..107088|carR	53	76	+	11.7527	3.15e-05	0.00192	GTAAATGTAATTATTTTTAGTTAT
EXPREG_00000360	Fur_A.salmonicida	NZ_JQHJ01000006.1:106688..107088|carR	170	194	-	10.6117	3.17e-05	0.00522	TATATATATAATAACGATATTAATT
MX000013	Fur	NZ_JQHJ01000006.1:106688..107088|carR	167	185	+	11.7283	3.23e-05	0.00492	AATAATTAATATCGTTATT
EXPREG_00000340	Fur_H.pylori	NZ_JQHJ01000006.1:106688..107088|carR	184	231	+	6.71569	3.31e-05	0.000668	TTATATATATAATTATTATTTCCCTCAGATGAATAATATTAACACTAT
MX000013	Fur	NZ_JQHJ01000006.1:106688..107088|carR	167	185	-	11.5543	3.59e-05	0.00492	AATAACGATATTAATTATT
MX000128	Fur	NZ_JQHJ01000006.1:106688..107088|carR	167	185	+	11.4194	4.04e-05	0.0045	AATAATTAATATCGTTATT
EXPREG_00000340	Fur_H.pylori	NZ_JQHJ01000006.1:106688..107088|carR	148	195	-	6.06863	4.15e-05	0.000761	TTATATATATAATAACGATATTAATTATTAATCGCGGAAAATATGTGT
EXPREG_00000ec0	Fur_N.gonorrhoeae	NZ_JQHJ01000006.1:106688..107088|carR	156	179	+	11.3333	4.48e-05	0.00234	TTTCCGCGATTAATAATTAATATC
EXPREG_00000340	Fur_H.pylori	NZ_JQHJ01000006.1:106688..107088|carR	70	117	+	5.7549	4.62e-05	0.000778	TAGTTATACAGAATATAATCATTAATATCTAACAGGGACGAAAAATAT
EXPREG_00000370	Fur_A.ferrooxidans	NZ_JQHJ01000006.1:106688..107088|carR	125	145	+	11.5877	4.89e-05	0.00775	CACACAAATAGTCAACATTTT
MX000013	Fur	NZ_JQHJ01000006.1:106688..107088|carR	80	98	-	11	5.02e-05	0.00549	GATATTAATGATTATATTC
EXPREG_000013d0	Fur_L.monocytogenes	NZ_JQHJ01000006.1:106688..107088|carR	80	98	-	1.88776	5.04e-05	0.0196	GATATTAATGATTATATTC
EXPREG_00000370	Fur_A.ferrooxidans	NZ_JQHJ01000006.1:106688..107088|carR	216	236	-	11.307	5.84e-05	0.00775	CAATAATAGTGTTAATATTAT
EXPREG_000008b0	Fur_V.cholerae	NZ_JQHJ01000006.1:106688..107088|carR	170	192	+	10.5195	6.02e-05	0.00727	AATTAATATCGTTATTATATATA
EXPREG_00001020	Fur_S.enterica	NZ_JQHJ01000006.1:106688..107088|carR	167	185	+	10.8804	6.07e-05	0.0164	AATAATTAATATCGTTATT
EXPREG_000008b0	Fur_V.cholerae	NZ_JQHJ01000006.1:106688..107088|carR	55	77	+	10.3247	6.73e-05	0.00727	AAATGTAATTATTTTTAGTTATA
fur		NZ_JQHJ01000006.1:106688..107088|carR	167	184	+	9.08036	7.03e-05	0.0247	AATAATTAATATCGTTAT
EXPREG_000007c0	Fur_E.coli	NZ_JQHJ01000006.1:106688..107088|carR	46	76	+	7.32609	7.96e-05	0.00652	CCAAAGAGTAAATGTAATTATTTTTAGTTAT
EXPREG_000013d0	Fur_L.monocytogenes	NZ_JQHJ01000006.1:106688..107088|carR	185	203	-	0.22449	7.97e-05	0.0196	AATAATAATTATATATATA
EXPREG_00000c80	Fur_P.aeruginosa	NZ_JQHJ01000006.1:106688..107088|carR	167	185	-	9.7619	8.38e-05	0.0125	AATAACGATATTAATTATT
EXPREG_00000360	Fur_A.salmonicida	NZ_JQHJ01000006.1:106688..107088|carR	161	185	+	8.18447	9.04e-05	0.00743	GCGATTAATAATTAATATCGTTATT
EXPREG_00000360	Fur_A.salmonicida	NZ_JQHJ01000006.1:106688..107088|carR	170	194	+	8.18447	9.04e-05	0.00743	AATTAATATCGTTATTATATATATA
fur		NZ_JQHJ01000006.1:106688..107088|carR	168	185	-	8.36607	9.3e-05	0.0247	AATAACGATATTAATTAT
EXPREG_00000a20	Fur_Y.pestis	NZ_JQHJ01000006.1:106688..107088|carR	185	203	+	5.97826	9.44e-05	0.0201	TATATATATAATTATTATT
EXPREG_00000340	Fur_H.pylori	NZ_JQHJ01000006.1:106688..107088|carR	165	212	+	3.53922	9.61e-05	0.00149	TTAATAATTAATATCGTTATTATATATATAATTATTATTTCCCTCAGA
MX000016	Fur	NZ_JQHJ01000006.1:106688..107088|carR	62	84	-	4.14384	9.99e-05	0.017	TATTCTGTATAACTAAAAATAAT
carA – Strand (-)
motif_id	motif_alt_id	sequence_name	start	stop	strand	score	p-value	q-value	matched_sequence
MX000016	Fur	NZ_JQHJ01000006.1:105766..105952|carA	38	60	-	11.7192	5.26e-06	0.000791	TATGTGACGGATTTAAACATTAT
EXPREG_00000c80	Fur_P.aeruginosa	NZ_JQHJ01000006.1:105766..105952|carA	104	122	-	10.2381	6.55e-05	0.0169	CTAAAAGAAACTCGTTAGC
