## Supplementary material for "The impact of type VI secretion system, bacteriocins and antibiotics on competition amongst Soft-Rot *Enterobacteriaceae*: Regulation of carbapenem biosynthesis by iron and the transcriptional regulator Fur"

### Sheet: Sheet1
						A) Carbapenem production strains of Pectobacterium carotovorum subsp. brasiliense (Pcb)
	Pcc (type)	Pcc1	Pcc2	PccBR1	PccBR3	PccBR7	PccRP6P2	PccGP6P1	PccYP10R2	PccRP17P1	PccRP17P2	D. dadantii	D. paradisiaca	P. odoriferum	P. atrosepticum	D.chrysanthemi	P.wasabiae	S.marcescens
Pcb1692	˖	˖	˖	˗	˗	˗	˖	˖	˖	˖	˖	˖	˖	˖	˖	˗	˗	˗
PcbHPI01	˖	˖	˖	˗	˗	˗	˖	˖	˖	˖	˖	˖	˖	˖	˖	˗	˗	˗
PcbXT3	˗	˗	˗	˗	˗	˗	˗	˗	˗	˗	˗	˗	˗	˗	˗	˗	˗	˗
PcbXT10	˗	˗	˗	˗	˗	˗	˗	˗	˗	˗	˗	˗	˗	˗	˗	˗	˗	˗
PcbG4P5	˗	˗	˗	˗	˗	˗	˗	˗	˗	˗	˗	˗	˗	˗	˗	˗	˗	˗
PcbG4P7	˗	˗	˗	˗	˗	˗	˗	˗	˗	˗	˗	˗	˗	˗	˗	˗	˗	˗
Pcb358	˖	˖	˖	˗	˗	˗	˖	˖	˖	˖	˖	˖	˖	˖	˖	˗	˗	˗
PcbC1	˖	˖	˖	˗	˗	˗	˖	˖	˖	˖	˖	˖	˖	˖	˖	˗	˗	˗
PcbC2	˖	˖	˖	˗	˗	˗	˖	˖	˖	˖	˖	˖	˖	˖	˖	˗	˗	˗
						B) Bacteriocin production by strains of Pectobacterium carotovorum subsp. brasiliense following mitomycin C treatment
	Pcc (type)	Pcc1	Pcc2	PccBR1	PccBR3	PccBR7	PccRP6P2	PccGP6P1	PccYP10R2	PccRP17P1	PccRP17P2	D. dadantii	D. paradisiaca	P. odoriferum	P. atrosepticum	D.chrysanthemi	P.wasabiae	S.marcescens
Pcb1692	˖	˖	˖	˗	˗	˗	˖	˖	˖	˖	˖	˖	˖	˖	˖	˗	˗	˗
PcbHPI01	˖	˖	˖	˗	˗	˗	˖	˖	˖	˖	˖	˖	˖	˖	˖	˗	˗	˗
PcbXT3	˗	˗	˗	˗	˗	˗	˗	˗	˗	˗	˗	˗	˗	˗	˗	˗	˗	˗
PcbXT10	˗	˗	˗	˗	˗	˗	˗	˗	˗	˗	˗	˗	˗	˗	˗	˗	˗	˗
PcbG4P5	˗	˗	˗	˗	˗	˗	˗	˗	˗	˗	˗	˗	˗	˗	˗	˗	˗	˗
PcbG4P7	˗	˗	˗	˗	˗	˗	˗	˗	˗	˗	˗	˗	˗	˗	˗	˗	˗	˗
Pcb358	˖	˖	˖	˗	˗	˗	˖	˖	˖	˖	˖	˖	˖	˖	˖	˗	˗	˗
PcbC1	˖	˖	˖	˗	˗	˗	˖	˖	˖	˖	˖	˖	˖	˖	˖	˗	˗	˗
PcbC2	˖	˖	˖	˗	˗	˗	˖	˖	˖	˖	˖	˖	˖	˖	˖	˗	˗	˗
